# Genetic tool development in marine protists: Emerging model organisms for experimental cell biology

**DOI:** 10.1101/718239

**Authors:** Drahomíra Faktorová, R. Ellen R. Nisbet, José A. Fernández Robledo, Elena Casacuberta, Lisa Sudek, Andrew E. Allen, Manuel Ares, Cristina Aresté, Cecilia Balestreri, Adrian C. Barbrook, Patrick Beardslee, Sara Bender, David S. Booth, François-Yves Bouget, Chris Bowler, Susana A. Breglia, Colin Brownlee, Gertraud Burger, Heriberto Cerutti, Rachele Cesaroni, Miguel A. Chiurillo, Thomas Clemente, Duncan B. Coles, Jackie L. Collier, Elizabeth C. Cooney, Kathryn Coyne, Roberto Docampo, Christopher L. Dupont, Virginia Edgcomb, Elin Einarsson, Pía A. Elustondo, Fernan Federici, Veronica Freire-Beneitez, Nastasia J. Freyria, Kodai Fukuda, Paulo A. García, Peter R. Girguis, Fatma Gomaa, Sebastian G. Gornik, Jian Guo, Vladimír Hampl, Yutaka Hanawa, Esteban R. Haro-Contreras, Elisabeth Hehenberger, Andrea Highfield, Yoshihisa Hirakawa, Amanda Hopes, Christopher J. Howe, Ian Hu, Jorge Ibañez, Nicholas A.T. Irwin, Yuu Ishii, Natalia Ewa Janowicz, Adam C. Jones, Ambar Kachale, Konomi Fujimura-Kamada, Binnypreet Kaur, Jonathan Z. Kaye, Eleanna Kazana, Patrick J. Keeling, Nicole King, Lawrence A. Klobutcher, Noelia Lander, Imen Lassadi, Zhuhong Li, Senjie Lin, Jean-Claude Lozano, Fulei Luan, Shinichiro Maruyama, Tamara Matute, Cristina Miceli, Jun Minagawa, Mark Moosburner, Sebastián R. Najle, Deepak Nanjappa, Isabel C. Nimmo, Luke Noble, Anna M.G. Novák Vanclová, Mariusz Nowacki, Isaac Nuñez, Arnab Pain, Angela Piersanti, Sandra Pucciarelli, Jan Pyrih, Joshua S. Rest, Mariana Rius, Deborah Robertson, Albane Ruaud, Iñaki Ruiz-Trillo, Monika A. Sigg, Pamela A. Silver, Claudio H. Slamovits, G. Jason Smith, Brittany N. Sprecher, Rowena Stern, Estienne C. Swart, Anastasios D. Tsaousis, Lev Tsypin, Aaron Turkewitz, Jernej Turnšek, Matus Valach, Valérie Vergé, Peter von Dassow, Tobias von der Haar, Ross F. Waller, Lu Wang, Xiaoxue Wen, Glen Wheeler, April Woods, Huan Zhang, Thomas Mock, Alexandra Z. Worden, Julius Lukeš

## Abstract

Diverse microbial ecosystems underpin life in the sea. Among these microbes are many unicellular eukaryotes that span the diversity of the eukaryotic tree of life. However, genetic tractability has been limited to a few species, which do not represent eukaryotic diversity or environmentally relevant taxa. Here, we report on the development of genetic tools in a range of protists primarily from marine environments. We present evidence for foreign DNA delivery and expression in 13 species never before transformed and advancement of tools for 8 other species, as well as potential reasons for why transformation of yet another 17 species tested was not achieved. Our resource in genetic manipulation will provide insights into the ancestral eukaryotic lifeforms, general eukaryote cell biology, protein diversification and the evolution of cellular pathways.
