## Supplementary material for "Genetic tool development in marine protists: Emerging model organisms for experimental cell biology": Suppl. Table 3

### Sheet: Suppl. Table 3
Suppl. Table 3: Antibiotic concentrations effective for selection of transformants.
n/s = not sensitive; *, 100 µg/mL is recommended for pour plates and 200 µg/mL in liquid medium; #, published in: Sprecher, et al. Nuclear gene transformation in the dinoflagellate Oxyrrhis marina. Microorganisms 8, 126 (2020).
	5-Fluoroorotic Acid	Amphotericin B	Ampicillin	Atrazine	Basta	Benomyl	Blasticidin	Carboxine	Chloramphenicol	Cycloheximide	Formaldehyde	Geneticin (G418)	Glufosinate	Glyphosate	Hygromycin B	Kanamycin	Neomycin	Nourseothricin	Paromomycin	Penicillin	Phleomycin	Phleomycin	Puromycin	Rifampicin	Streptomycin	Tetracycline	Zeocin
Abeoforma whisleri (ATCC PRA-279)	n/s					1-20		20-300										n/s			n/s		100-500
Alexandrium catenella (CCMPBF-5)		n/s	n/s		60		25		20		20	n/s			n/s	n/s			n/s					200	n/s
Amorphochlora amoebiformis (CCMP2058)																											300
Amphidinium carterae (CCMP1314)				2.5					10
Aurantiochytrium limacinum (ATCC MYA-1381)			n/s									500			200											n/s	100
Bathycoccus prasinos (RCC4222)												1000
Bigelowiella natans (CCMP2755)												400
Bodo saltans (submitted to ATCC)												5
Breviolum (Symbiodinium) sp. (NIES-4271)	200
Crypthecodinium cohnii (CCMP316)							50		100-400			100-800
Diplonema papillatum (ATCC 50162)							50					75			125			400				500	20			n/s
Emiliania huxleyi (CCMP1516)												250						50
Euplotes crassus and E. focardii (CCAP 1624/31 and CCAP 1624/34)												200							200				40
Eutreptiella gymnastica (SCCAP K-0333)							10					200			200								10				200
Fragilariopsis cylindrus (CCMP1102)																											100
Heterosigma akashiwo (CCMP2393)															10							0.05					0.5
Isochrysis galbana (CCMP1323)												175						150									250
Karlodinium veneficum (CCMP1975)		n/s	n/s		100		30		10		20	n/s			n/s	100			n/s					300	500
Micromonas commoda (CCMP2709)									2	0.001
Micromonas pusilla (CCMP1545)									3	0.001										1500
Naegleria gruberi (ATCC 30224)															300		700
Ostreococcus lucimarinus (RCC802)												1000							n/s		2.5
Oxyrrhis marina (CCMP 1788, CCMP 1795)		n/s#	n/s#		n/s#		n/s#		50#		40#	n/s#			n/s#	n/s#			n/s#	n/s			1	225#	n/s#
Phaeodactylum tricornutum (CCAP1055/1)																		200			20						50
Perkinsus marinus (ATCC PRA240)							50-200																10-50				50-200
Pirum gemmata (ATCC PR-280)	n/s					1-20		20-300										n/s			10-300		100-500
Pseudo-nitzschia multiseries											3							100									1
Pyramimonas parkeae (SCCAP K-0007)												400											40				100
Salpingoeca rosetta (ATCC PRA-390)																							80
Seminavis robusta (DCG 0498 and DCG 0514)														250									10
Sphaeroforma arctica (ATCC PRA-297)	n/s					1-20		20-300										n/s			10-300		100-500
Tetraselmis striata (KAS-836)													150														150
Thalassiosira pseudonana (CCMP1335)																		100-200*
	1500	1000	500	100	50	1
	concentration (µg/mL)

### Sheet: Suppl. Table 6
Suppl. Table 6: List of all co-authors and their affiliations
Investigators (PI in bold)	Email address	ORCID number	Species	Institution	Country
François-Yves Bouget	francois-yves.bouget@obs-banyuls.fr	0000-0001-7652-4490	Ostreococcus lucimarinus, Bathycoccus prasinos, (Micromonas pusilla*)	Sorbonne Université-CNRS	France
Jean-Claude Lozano	jclozano@obs-banyuls.fr	0000-0002-5736-015X		Sorbonne Université-CNRS	France
Valérie Vergé	verge@obs-banyuls.fr	0000-0002-4149-8082		Sorbonne Université-CNRS	France
Alexandra Z. Worden	azworden@mbari.org	0000-0002-9888-9324	Micromonas commoda, Micromonas pusilla	MBARI, Ocean EcoSystems Biology Unit, Marine Ecology Division, Helmholtz Centre for Ocean Research, Kiel, Germany	USA
Lisa Sudek	lisasudek@mbari.org	0000-0002-9092-9440		MBARI	USA
Jian Guo	jguo@eoas.ubc.ca	0000-0002-8915-9426		MBARI, UCSC
Manuel Ares	ares@ucsc.edu	0000-0002-2552-9168		UCSC	USA
Heriberto Cerutti	hcerutti1@unl.edu		Tetraselmis striata	University of Nebraska - Lincoln	USA
Thomas Clemente	tclemente1@unl.edu	0000-0003-3650-852X		University of Nebraska - Lincoln	USA
Partick Beardslee	patrickbeardslee@gmail.com	0000-0002-8847-3333		University of Nebraska - Lincoln	USA
Fulei Luan	luanfulei@gmail.com			University of Nebraska - Lincoln	USA
Xiaoxue Wen	xwen@huskers.unl.edu			University of Nebraska - Lincoln	USA
Vladimír Hampl	vladimir.hampl@natur.cuni.cz	0000-0002-5430-7564	Pyramimonas parkeae, Eutreptiella gymnastica, Bigelowiella natans, Chromera velia	Charles University in Prague	Czech Republic
Anna M.G. Novák Vanclová	vanclova@gmail.com	0000-0002-1613-1625		Charles University in Prague	Czech Republic
Natalia Ewa Janowitz	wandyszn@natur.cuni.cz	0000-0001-7211-3328		Charles University in Prague	Czech Republic
Colin Brownlee	cbr@mba.ac.uk	0000-0001-7838-230X	Isochrysis galbana, Emiliania huxleyi	Marine Biological Association	UK
Rowena Stern	rost@mba.ac.uk	0000-0002-0881-0126		Plymouth Marine Laboratory	UK
Cecilia Balestreri	cecbal@mba.ac.uk	0000-0002-8855-7772		Marine Biological Association	UK
Andrea Highfield	ancba@mba.ac.uk	0000-0002-9581-0473		Marine Biological Association	UK
Glen Wheeler	glw@mba.ac.uk	0000-0002-4657-1701		Marine Biological Association	UK
Yoshihisa Hirakawa	hirakawa.yoshi.fp@u.tsukuba.ac.jp	0000-0002-3780-354X	Amorphochlora (Lotharella) amoebiformis	University of Tsukuba	Japan
Kodai Fukuda	s1821048@s.tsukuba.ac.jp	0000-0002-0958-4538		University of Tsukuba	Japan
Yutaka Hanawa	hanaway504@affrc.go.jp	0000-0001-8932-1414		University of Tsukuba	Japan
Thomas Mock	t.mock@uea.ac.uk	0000-0001-9604-0362	Fragilariopsis cylindrus	University of East Anglia	UK
Amanda Hopes	A.Hopes@uea.ac.uk	0000-0001-5859-3951		University of East Anglia	UK
Pamela Silver	pamela_silver@hms.harvard.edu	0000-0002-7856-4071	Thalassiosira pseudonana	Harvard University	USA
Christopher L. Dupont	cdupont@jcvi.org	0000-0002-0896-6542		J. Crag Venter Institute	USA
Jernej Turnšek	turnsek@fas.harvard.edu	0000-0002-9056-3565		Harvard University	USA
Aaron Turkewitz	apturkew@uchicago.edu	0000-0003-3531-5806	Seminavis robusta	The University of Chicago	USA
Lev Tsypin	ltsypin@gmail.com	0000-0002-0642-8468		The University of Chicago	USA
Luke Noble	luke.noble@gmail.com	0000-0002-5161-4059		New York University	USA
G. Jason Smith	jsmith@mlml.calstate.edu	0000-0003-1258-4800	Pseudo-nitzschia multiseries	Moss Landing Marine Laboratories - SJSU	USA
Deborah Robertson	debrobertson@clarku.edu	0000-0002-9555-4975		Clark University	USA
April Woods	April.Woods@santacruzcounty.us	0000-0003-0948-6898		Moss Landing Marine Laboratories - SJSU	USA
Kathryn Coyne	kcoyne@udel.edu	0000-0001-8846-531X	Heterosigma akashiwo	University of Delaware	USA
Deepak Nanjappa	deepak@udel.edu	0000-0002-9688-4984		University of Delaware	USA
Jackie Collier	jackie.collier@stonybrook.edu	0000-0001-8774-5715	Aurantiochytrium limacinum	Stony Brook University	USA
Joshua Rest	joshua.rest@stonybrook.edu	0000-0002-9582-1041		Stony Brook University	USA
Mariana Rius	mariana.rius@stonybrook.edu	0000-0001-6342-2559		Stony Brook University	USA
Patrick Keeling	pkeeling@mail.ubc.ca	0000-0002-7644-0745	Caecitellus sp., (Oxyrrhis marina*)	University of British Columbia	Canada
Nicholas Irwin	nickatirwin@gmail.com	0000-0002-2904-8214		University of British Columbia	Canada
Elisabeth Hehenberger	helisabe@mail.ubc.ca	0000-0001-7810-1336		University of British Columbia	Canada
Elizabeth C. Cooney	lizcooney22@gmail.com	0000-0001-7435-7609		University of British Columbia	Canada
Peter von Dassow	pvondassow@bio.puc.cl	0000-0002-1858-1953	Nannochloropsis oceanica	Instituto Milenio de Oceanografía de Chile; Facultad de Ciencias Biológicas, Pontifica Universidad Catolica de Chile; UMI 3614 Evolutionary Biology and Ecology of Algae, CNRS, Sorbonne Université, PUCCh, UACH, Station Biologique de Roscoff, 29680 Roscoff, France	Chile
Fernan Federici	ffederici@bio.puc.cl	0000-0001-9200-5383		Facultad Ciencias Biológicas, Pontificia Universidad Católica de Chile; Fondo de Desarrollo de Areas Prioritarias, Center for Genome Regulation; Millennium Institute for Integrative Biology (iBio), Santiago de Chile, Chile	Chile
Tamara Matute	tfmatute@uc.cl	0000-0002-0486-985X		School of Engineering, Pontificia Universidad Católica de Chile; Millennium Institute for Integrative Biology (iBio), Santiago de Chile, Chile	Chile
Albane Ruaud	albane.ruaud@tuebingen.mpg.de	0000-0001-5920-1710		Department of Microbiome Science, Max Planck Institute for Developmental Biology, Tübingen, Germany	Germany
Isaac Nuñez	innunez@uc.cl	0000-0002-4439-3745		School of Engineering, Pontificia Universidad Católica de Chile; Millennium Institute for Integrative Biology (iBio), Santiago de Chile, Chile	Chile
Jorge Ibañez	jjibanez@uc.cl	0000-0003-0442-5551		Facultad Ciencias Biológicas, Pontificia Universidad Católica de Chile	Chile
Andrew E. Allen	aallen@ucsd.edu	0000-0001-5911-6081	Phaeodactylum tricornutum	Microbial and Environmental Genomics + Scripps Institution of Oceanography, Integrative Oceanography Division, University of California, San Diego, La Jolla, CA 92093, USA	USA
Mark Moosburner	mark.moosburner@gmail.com	0000-0002-8672-8742		Microbial and Environmental Genomics + Scripps Institution of Oceanography, Integrative Oceanography Division, University of California, San Diego, La Jolla, CA 92093, USA	USA
Chris Bowler	cbowler@biologie.ens.fr	0000-0003-3835-6187		Institut de Biologie de l'Ecole normale supérieure	France
Cristina Miceli	cristina.miceli@unicam.it	0000-0002-7829-8471	Euplotes crassus, Euplotes focardii	University of Camerino	Italy
Sandra Pucciarelli	sandra.pucciarelli@unicam.it	0000-0003-4178-2689		University of Camerino	Italy
Angela Piersanti	angela.piersanti@unicam.it	0000-0003-2231-8936		University of Camerino	Italy
Rachele Cesaroni	rachele.cesaroni@unicam.it	0000-0003-0552-5917		University of Camerino	Italy
Lawrence A. Klobutcher	klobutcher@uchc.edu	0000-0001-9485-3482		University of Camerino	Italy
Mariusz Nowacki	mariusz.nowacki@izb.unibe.ch	0000-0003-4894-2905		University of Camerino	Italy
Estienne Swart	estienne.swart@tuebingen.mpg.de	0000-0002-1362-1602		University of Camerino	Italy
José A. Fernández Robledo	jfernandez-robledo@bigelow.org	0000-0002-7544-6918	Crypthecodinium cohni, (Perkinsus marinus*)	Bigelow Laboratory for Ocean Sciences	USA
Nastasia J. Freyria	nastasia.freyria.1@ulaval.ca	0000-0002-4972-9383		Bigelow Laboratory for Ocean Sciences	USA
Duncan B. Coles	dbcoles@colby.edu	0000-0002-4571-4969		Bigelow Laboratory for Ocean Sciences	USA
Paulo A. García	pagarcia@mit.edu (not working) now at https://kytopen.com			Massachusetts Institute of Technology	USA
Senjie Lin	senjie.lin@uconn.edu	0000-0001-8831-6111	Karlodinium veneficum, Fugacium (Symbiodinium) kawagutii, Alexandrium catenella, (Oxyrrhis marina*)	University of Connecticut	USA
Huan Zhang	huan.zhang@uconn.edu	0000-0001-9339-7999		University of Connecticut	USA
Brittany Sprecher	brittany.sprecher@uconn.edu	0000-0001-5032-3834		University of Connecticut	USA
Lu Wang	2540@mju.edu.cn	0000-0003-4559-3607		Institute of Oceanography, Minjiang University, Fuzhou	China
Ross Waller	rfw26@cam.ac.uk	0000-0001-6961-9344	Perkinsus marinus, Hematodinium sp., (Crypthecodinium cohnii*)	University of Cambridge	UK
Sebastian Gornik	sebastian.gornik@cos.uni-heidelberg.de	0000-0002-8026-1336		Heidelberg University	Germany
Arnab Pain	arnab.pain@kaust.edu.sa	0000-0002-1755-2819		King Abdullah University of Science and Technology	Saudi Arabia
Elin Einarsson	aee33@cam.ac.uk	0000-0002-1242-5263		University of Cambridge	UK
Ian Hu	iih20@cam.ac.uk	0000-0002-2858-9887		University of Cambridge	UK
Imen Lassadi	il275@cam.ac.uk	0000-0002-2287-031X		University of Cambridge	UK
Claudio Slamovits	claudio.slamovits@dal.ca	0000-0003-3050-1474	Oxyrrhis marina	Dalhousie university	Canada
Pía Elustondo	pia.elustondo@dal.ca	0000-0002-4609-2954		Dalhousie university	Canada
Esteban R. Haro-Contreras	ronie.haro@dal.ca	0000-0003-2462-3563		Dalhousie university	Canada
Susana Breglia	sbreglia@dal.ca	0000-0002-4935-5991		Dalhousie university	Canada
Jun Minagawa	minagawa@nibb.ac.jp	0000-0002-3028-3203	Breviolum (Symbiodinium) sp.	National Institute for Basic Biology	Japan
Konomi Kamada	konomi@nibb.ac.jp	0000-0002-2186-8728		National Institute for Basic Biology	Japan
Shinichiro Maruyama	maruyama@tohoku.ac.jp	0000-0002-1128-5916		Tohoku University	Japan
Yuu Ishii	yu.ishii.a1@tohoku.ac.jp	0000-0003-1735-9557		Tohoku University	Japan
Christopher Howe	ch26@cam.ac.uk	0000-0002-6975-8640	Amphidinium carterae	University of Cambridge	UK
Ellen Nisbet	rern2@cam.ac.uk	0000-0003-4487-196X		University of Cambridge	UK
Adrian Barbrook	acb18@cam.ac.uk	0000-0002-6209-7413		University of Cambridge	UK
Isabel Nimmo	icn21@cam.ac.uk	0000-0002-2469-0611		University of Cambridge	UK
Virginia Edgcomb	vedgcomb@whoi.edu	0000-0001-6805-381X	Bodo saltans	Woods Hole Oceanographic Institution	USA
Fatma Gomaa	fatmagomaa@fas.harvard.edu	0000-0001-5697-7118		Harvard University	USA
Peter R. Girguis	pgirguis@oeb.harvard.edu	0000-0002-3599-8160		Harvard University	USA
Zhuhong Li	zhli@uga.edu	0000-0003-4940-0729		Center for Tropical and Emerging Global Diseases, University of Georgia, Athens, USA	USA
Noelia Lander	noelia@uga.edu	0000-0003-2178-381X		Center for Tropical and Emerging Global Diseases, University of Georgia, Athens, USA	USA
Miguel A. Chiurillo	macs@uga.edu	0000-0002-5581-9027		Center for Tropical and Emerging Global Diseases, University of Georgia, Athens, USA	USA
Roberto Decampo	rdocampo@uga.edu	0000-0003-4229-8784		Center for Tropical and Emerging Global Diseases, University of Georgia, Athens, USA	USA
Julius Lukeš	jula@paru.cas.cz	0000-0002-0578-6618	Diplonema papillatum	Czech Academy of Sciences, Institute of Parasitology	Czech Republic
Drahomíra Faktorová	dranov@paru.cas.cz	0000-0001-9623-2233		Czech Academy of Sciences, Institute of Parasitology	Czech Republic
Binnypreet Kaur	binny@paru.cas.cz	0000-0002-2173-0681		Czech Academy of Sciences, Institute of Parasitology	Czech Republic
Ambar Kachale	kachale@paru.cas.cz	0000-0002-0087-4280		Czech Academy of Sciences, Institute of Parasitology	Czech Republic
Gertraud Burger	gertraud.burger@umontreal.ca	0000-0002-8679-8812		Université de Montréal	Canada
Matus Valach	matus.a.valach@gmail.com	0000-0001-8689-0080		Université de Montréal	Canada
Anastasios Tsaousis	a.tsaousis@kent.ac.uk	0000-0002-5424-1905	Naegleria gruberi	University of Kent	UK
Tobias von der Haar	t.von-der-haar@kent.ac.uk	0000-0002-6031-9254		University of Kent	UK
Eleanna Kazana	E.Kazana-320@kent.ac.uk	0000-0002-1330-2679		University of Kent	UK
Jan Pyrih	jan.pyrih@gmail.com	0000-0003-0715-2448		University of Kent	UK
Veronica Freire-Beneitez	veronicafrebe@gmail.com	0000-0003-1485-8596		University of Kent	UK
Iñaki Ruiz-Trillo	inaki.ruiz@ibe.upf-csic.es	0000-0001-6547-5304	Pirum gemmata, Abeoforma whisleri, Sphaeroforma arctica	Institut de Biologia Evolutiva	Spain
Elena Casacuberta	elena.casacuberta@ibe.upf-csic.es	0000-0002-8203-8357		Institut de Biologia Evolutiva	Spain
Sebastián Najle	sebastian.najle@upf.edu	0000-0002-0654-9147		Institut de Biologia Evolutiva	Spain
Cristina Aresté	cristina.areste@iibb.csic.es	0000-0002-6438-1530		Institut de Biologia Evolutiva	Spain
Nicole King	nking@berkeley.edu	0000-0002-6409-1111	Salpingoeca rosetta	University of California, Berkeley	USA
David Booth	dbooth@berkeley.edu	0000-0002-4724-4702		University of California, Berkeley	USA
Monika Sigg	masigg@berkeley.edu	0000-0001-8522-9127		University of California, Berkeley	USA
Jonathan Z. Kaye	jon.kaye@moore.org	0000-0002-3653-4253		Gordon and Betty Moore Foundation	USA
Adam Jones	adam.jones@moore.org	0000-0001-7521-1863		Gordon and Betty Moore Foundation	USA
Sara Bender	sara.bender@moore.org	0000-0003-4561-130X		Gordon and Betty Moore Foundation	USA
*this laboratory also worked with this species, but they dont present the main data here
113 co-authors

### Sheet: Suppl. Table 7
Supplementary Table 7: Species and protocols.io links listed in Table 1
(Parameters used for successful transformation as shown in Figs. 2, 3 and 4)
Species
Archaeoplastids
Ostreococcus lucimarinus	https://www.protocols.io/view/selection-of-stable-transformants-in-ostreococcus-zj2f4qe
	https://www.protocols.io/view/transient-luciferase-expression-in-ostreococcus-ot-hcib2ue
	https://www.protocols.io/view/transient-transformation-of-ostreococcus-species-o-g86bzze
Bathycoccus prasinos	http://dx.doi.org/10.17504/protocols.io.g86bzze
	http://dx.doi.org/10.17504/protocols.io.zj2f4qe
	http://dx.doi.org/10.17504/protocols.io.hcib2ue
Micromonas commoda	http://dx.doi.org/10.17504/protocols.io.8p9hvr6
	http://dx.doi.org/10.17504/protocols.io.8p8hvrw
Tetraselmis striata	http://dx.doi.org/10.17504/protocols.io.hjtb4nn
Haptophytes
Isochrysis galbana	https://www.protocols.io/view/biolistic-transformation-of-isochrysis-galbana-2pugdnw
	https://www.protocols.io/view/method-for-electroporation-of-isochrysis-galbana-c-hmab42e
Rhizarians
Amorphochlora (Lotharella) amoebiformis	http://dx.doi.org/10.17504/protocols.io.35hgq36
Stramenopiles
Fragilariopsis cylindrus	http://dx.doi.org/10.17504/protocols.io.z39f8r6
	https://www.protocols.io/view/biolistic-transformation-of-polar-diatom-fragilari-z39f8r6
Thalassiosira pseudonana	http://dx.doi.org/10.17504/protocols.io.nbzdap6
	http://dx.doi.org/10.17504/protocols.io.7ghhjt6
Pseudo-nitzschia multiseries	http://dx.doi.org/10.17504/protocols.io.4pzgvp6
Aurantiochytrium limacinum	http://dx.doi.org/10.17504/protocols.io.8xyhxpw
Nannochloropsis oceanica	http://dx.doi.org/10.17504/protocols.io.h3nb8me
Phaeodactylum tricornutum	http://dx.doi.org/10.17504/protocols.io.4bmgsk6
	http://dx.doi.org/10.17504/protocols.io.7gihjue
	http://dx.doi.org/10.17504/protocols.io.7gnhjve
Alveolates
Perkinsus marinus	https://www.protocols.io/view/oyster-parasite-perkinsus-marinus-transformation-u-gv9bw96
	https://www.protocols.io/view/glass-beads-based-transformation-protocol-for-perk-g36byre
	https://www.protocols.io/view/fluorescence-activated-cell-sorting-facs-of-perkin-hh2b38e
Oxyrrhis marina	https://www.protocols.io/view/electroporation-of-oxyrrhis-marina-vcne2ve
	https://www.protocols.io/view/transfection-of-alexa488-labelled-dna-into-oxyrrhi-ha8b2hw
	https://www.protocols.io/view/electroporation-transformation-of-fitc-dextran-int-3cmgiu6
	https://www.protocols.io/view/co-incubation-protocol-for-transforming-heterotrop-hmzb476
Crypthecodinium cohnii	https://www.protocols.io/view/transfection-of-crypthecodinium-cohnii-using-label-z26f8he
Amphidinium carterae (chloroplast)	http://dx.doi.org/10.17504/protocols.io.4r2gv8e
Karlodinium veneficum	https://www.protocols.io/view/nucleofector-protocol-for-dinoflagellates-using-lo-qm8du9w
Discobans (Euglenozoans and Heteroloboseans)
Bodo saltans	http://dx.doi.org/10.17504/protocols.io.s5jeg4n
	http://dx.doi.org/10.17504/protocols.io.7fchjiw
Diplonema papillatum	http://dx.doi.org/10.17504/protocols.io.4digs4e
Naegleria gruberi	http://dx.doi.org/10.17504/protocols.io.hpub5nw
	http://dx.doi.org/10.17504/protocols.io.7w4hpgw
Opisthokonts
Abeoforma whisleri	http://dx.doi.org/10.17504/protocols.io.zexf3fn
Salpingoeca rosetta	http://dx.doi.org/10.17504/protocols.io.h68b9hw

### Sheet: Suppl. Table 8
Suppl. Table 8: Species and protocols.io links listed in Supplementary Table 5.
Species
Archaeoplastids
Ostreococcus lucimarinus	https://www.protocols.io/view/selection-of-stable-transformants-in-ostreococcus-zj2f4qe
	https://www.protocols.io/view/transient-luciferase-expression-in-ostreococcus-ot-hcib2ue
	https://www.protocols.io/view/transient-transformation-of-ostreococcus-species-o-g86bzze
	http://dx.doi.org/10.17504/protocols.io.g86bzze
Bathycoccus prasinos	http://dx.doi.org/10.17504/protocols.io.zj2f4qe
	http://dx.doi.org/10.17504/protocols.io.hcib2ue
	http://dx.doi.org/10.17504/protocols.io.g86bzze
Micromonas commoda	http://dx.doi.org/10.17504/protocols.io.8p9hvr6
	http://dx.doi.org/10.17504/protocols.io.8p8hvrw
Micromonas pusilla	https://www.protocols.io/view/plasmid-dnas-designed-for-expression-in-micromonas-i9wch7e
Tetraselmis striata	http://dx.doi.org/10.17504/protocols.io.hjtb4nn
Pyramimonas parkeae	https://www.protocols.io/view/protocols-for-mrna-electroporation-hh4b38w
	https://www.protocols.io/view/nucleofection-of-pyramimonas-parkeae-chromera-veli-ibucanw
	https://www.protocols.io/view/biolistic-transformation-experiment-on-eutreptiell-ibvcan6
Haptophytes
Isochrysis galbana	https://www.protocols.io/view/biolistic-transformation-of-isochrysis-galbana-2pugdnw
	https://www.protocols.io/view/method-for-electroporation-of-isochrysis-galbana-c-hmab42e
Emiliania huxleyi	http://dx.doi.org/10.17504/protocols.io.8tzhwp6
Rhizarians
Amorphochlora (Lotharella) amoebiformis	http://dx.doi.org/10.17504/protocols.io.35hgq36
Bigelowiella natans	https://www.protocols.io/view/protocols-for-mrna-electroporation-hh4b38w
	https://www.protocols.io/view/nucleofection-of-pyramimonas-parkeae-chromera-veli-ibucanw
	https://www.protocols.io/view/biolistic-transformation-experiment-on-eutreptiell-ibvcan6
Stramenopiles
Fragilariopsis cylindrus	http://dx.doi.org/10.17504/protocols.io.z39f8r6
	https://www.protocols.io/view/biolistic-transformation-of-polar-diatom-fragilari-z39f8r6
Thalassiosira pseudonana	http://dx.doi.org/10.17504/protocols.io.nbzdap6
	http://dx.doi.org/10.17504/protocols.io.7ghhjt6
	http://dx.doi.org/10.17504/protocols.io.jfncjme
Seminavis robusta	http://dx.doi.org/10.17504/protocols.io.4p8gvrw
Pseudo-nitzschia multiseries	http://dx.doi.org/10.17504/protocols.io.4pzgvp6
	http://dx.doi.org/10.17504/protocols.io.7vhhn36
Heterosigma akashiwo	http://dx.doi.org/10.17504/protocols.io.4qggvtw
	http://dx.doi.org/10.17504/protocols.io.4qhgvt6
	https://www.protocols.io/view/modified-genomic-dna-extraction-method-for-heteros-himb4c6
	https://www.protocols.io/view/modified-total-rna-extraction-for-heterosigma-akas-hipb4dn
	https://www.protocols.io/view/efforts-to-transform-heterosigma-akashiwo-using-an-4ytgxwn
Aurantiochytrium limacinum	http://dx.doi.org/10.17504/protocols.io.8xyhxpw
	http://dx.doi.org/10.17504/protocols.io.hg6b3ze
	http://dx.doi.org/10.17504/protocols.io.pgtdjwn
Caecitellus sp.	https://www.protocols.io/view/electroporation-of-caecitellus-sp-with-fitc-dextra-35kgq4w
Nannochloropsis oceanica	http://dx.doi.org/10.17504/protocols.io.h3nb8me
	https://dx.doi.org/10.17504/protocols.io.7r8hm9w
	https://doi.org/10.5281/zenodo.3463694
Phaeodactylum tricornutum	https://dx.doi.org/10.17504/protocols.io.4bmgsk6
	http://dx.doi.org/10.17504/protocols.io.7gihjue
	http://dx.doi.org/10.17504/protocols.io.7gnhjve
	http://dx.doi.org/10.17504/protocols.io.4abgsan
	http://dx.doi.org/10.17504/protocols.io.4acgsaw
Alveolates
Euplotes crassus	https://www.protocols.io/view/euplotes-miceli-lab-2a8gahw/protocols
Euplotes focardii	https://www.protocols.io/view/euplotes-miceli-lab-2a8gahw/protocols
Chromera velia	https://www.protocols.io/view/protocols-for-mrna-electroporation-hh4b38w
	https://www.protocols.io/view/nucleofection-of-pyramimonas-parkeae-chromera-veli-ibucanw
	https://www.protocols.io/view/biolistic-transformation-experiment-on-eutreptiell-ibvcan6
Perkinsus marinus	https://www.protocols.io/view/oyster-parasite-perkinsus-marinus-transformation-u-gv9bw96
	https://www.protocols.io/view/glass-beads-based-transformation-protocol-for-perk-g36byre
	https://www.protocols.io/view/fluorescence-activated-cell-sorting-facs-of-perkin-hh2b38e
	https://www.protocols.io/view/golden-gate-plasmids-used-for-transfection-of-perk-37egrje
Oxyrrhis marina	https://www.protocols.io/view/electroporation-of-oxyrrhis-marina-vcne2ve
	https://www.protocols.io/view/transfection-of-alexa488-labelled-dna-into-oxyrrhi-ha8b2hw
	https://www.protocols.io/view/electroporation-transformation-of-fitc-dextran-int-3cmgiu6
	https://www.protocols.io/view/co-incubation-protocol-for-transforming-heterotrop-hmzb476
	https://www.protocols.io/view/calcium-phosphate-transfection-of-oxyrrhis-marina-ha4b2gw
	https://www.protocols.io/view/co-incubation-protocol-for-transforming-heterotrop-7pphmmn
	https://www.protocols.io/view/Dinoflagellate-transformation-e6bbhan
Hematodinium sp.	https://www.protocols.io/view/plasmid-used-for-transfection-trails-of-hematodini-4nigvce
Fugacium (Symbiodinium) kawagutii	https://www.protocols.io/view/dinoflagellate-transformation-7prhmm6
Alexandrium catenella	https://www.protocols.io/view/dinoflagellate-transformation-7prhmm6
	https://www.protocols.io/view/nucleofector-protocol-for-dinoflagellates-using-lo-7n8hmhw
Karlodinium veneficum	https://www.protocols.io/view/dinoflagellate-transformation-7prhmm6
	https://www.protocols.io/view/nucleofector-protocol-for-dinoflagellates-using-lo-7n8hmhw
Breviolum (Symbiodinium) sp.	https://www.protocols.io/view/electroporation-of-fluorescein-into-the-coral-symb-hdcb22w
	https://www.protocols.io/view/dna-construct-for-genetic-transformation-of-the-co-7udhns6/document
Crypthecodinium cohnii	https://www.protocols.io/view/transfection-of-crypthecodinium-cohnii-using-label-z26f8he
Amphidinium carterae (chloroplast)	http://dx.doi.org/10.17504/protocols.io.4r2gv8e
	https://www.protocols.io/view/biolistic-transformation-of-amphidnium-hnmb5c6
Discobans (Euglenozoans and Heteroloboseans)
Bodo saltans	http://dx.doi.org/10.17504/protocols.io.s5jeg4n
	http://dx.doi.org/10.17504/protocols.io.7fchjiw
	http://dx.doi.org/10.17504/protocols.io.s5peg5n
	http://dx.doi.org/10.17504/protocols.io.s5meg46
	http://dx.doi.org/10.17504/protocols.io.sh4eb8w
	http://dx.doi.org/10.17504/protocols.io.sh6eb9e
Diplonema papillatum	https://www.protocols.io/groups/julius-lukes
	http://dx.doi.org/10.17504/protocols.io.4digs4e
Eutreptiella gymnastica	https://www.protocols.io/view/protocols-for-mrna-electroporation-hh4b38w
	https://www.protocols.io/view/nucleofection-of-pyramimonas-parkeae-chromera-veli-ibucanw
	https://www.protocols.io/view/biolistic-transformation-experiment-on-eutreptiell-ibvcan6
Naegleria gruberi	http://dx.doi.org/10.17504/protocols.io.hnhb5b6
	http://dx.doi.org/10.17504/protocols.io.hpub5nw
	http://dx.doi.org/10.17504/protocols.io.hpvb5n6
	http://dx.doi.org/10.17504/protocols.io.7w4hpgw
Opisthokonts
Pirum gemmata	http://dx.doi.org/10.17504/protocols.io.z5nf85e
Sphaeroforma arctica	http://dx.doi.org/10.17504/protocols.io.z5nf85e
	http://dx.doi.org/10.17504/protocols.io.z6ef9be
Abeoforma whisleri	https://www.protocols.io/view/abeoforma-whisleri-transient-transfection-protocol-zexf3fn
	http://dx.doi.org/10.17504/protocols.io.zexf3fn
Salpingoeca rosetta	http://dx.doi.org/10.17504/protocols.io.h68b9hw
